# Mutation in Abl kinase with altered drug binding kinetics indicates a novel mechanism of imatinib resistance

**DOI:** 10.1101/2021.06.28.449968

**Authors:** Agatha Lyczek, Benedict Tilman Berger, Aziz M. Rangwala, YiTing Paung, Jessica Tom, Hannah Philipose, Jiaye Guo, Steven K. Albanese, Matthew B. Robers, Stefan Knapp, John D. Chodera, Markus A. Seeliger

## Abstract

Protein kinase inhibitors are potent anti-cancer therapeutics (1). For example, the Bcr-Abl kinase inhibitor imatinib decreases mortality for Chronic Myeloid Leukemia (CML) by 80% (2, 3), but 22-41% of patients acquire resistance to imatinib (4). About 70% of relapsed patients harbor mutations in the Bcr-Abl kinase domain (5), in which more than a hundred different mutations have been identified (6–8). Some mutations are located near the imatinib binding site and cause resistance through altered interactions with the drug. However, many resistance mutations are located far from the drug binding site (9) and it remains unclear how these mutations confer resistance. Additionally, earlier studies on small sets of patient-derived imatinib resistance mutations indicated that some of these mutant proteins were in fact sensitive to imatinib in cellular and biochemical studies (10). Here, we surveyed the resistance of 94 patient-derived Abl kinase domain mutations annotated as disease-relevant or resistance-causing using an engagement assay in live cells. We found that only two-thirds of mutations weaken imatinib affinity by more than two-fold compared to Abl wild type. Surprisingly, one-third of mutations in Abl kinase domain still remain sensitive to imatinib and bind with similar or higher affinity than wild type. Intriguingly, we identified a clinical Abl mutation that binds imatinib with wild type-like affinity but dissociates from imatinib three times faster. Given the relevance of residence time for drug efficacy (11–14), mutations that alter binding kinetics could cause resistance in the non-equilibrium environment of the body where drug export and clearance play critical roles.

**Significance:** We performed the first in cell screen of imatinib binding against a library of Abl kinase mutants derived from patients with imatinib-resistant CML. The majority of mutations readily bind imatinib, posing the question of how these mutations cause resistance in patients. We identified a kinetic mutant that binds imatinib with wild type affinity but dissociates considerably faster from the mutant kinase. Using NMR and molecular dynamics, we found that this mutation increases the conformational dynamics of the mutant protein, linking conformational dynamics of the protein to drug dissociation. The results underline the importance of drug dissociation kinetics for drug efficacy and propose a novel kinetic resistance mechanism that may be targetable by altering drug treatment schedules.
