## Supplementary material for "Mutation in Abl kinase with altered drug binding kinetics indicates a novel mechanism of imatinib resistance": Tables S1-S5

### Sheet: Table S1
Table S1. List of Abl mutations in the kinase domain used in the study.
Mutation	Database	Samples reported (COSMIC database)	Mutation location on Abl kinase domain	Associated with Imatinib resistance
M244V*	OncoKB & COSMIC	87	β1 sheet in N-lobe near P-loop (ATP-binding loop)	Y
L248V	OncoKB & COSMIC	18	β1 sheet in N-lobe near P-loop (ATP-binding loop)	Y
L248R	COSMIC	1	β1 sheet in N-lobe near P-loop (ATP-binding loop)	Y
G250E	OncoKB & COSMIC	120	P-loop (ATP-binding loop)	Y
G250R	COSMIC	1	P-loop (ATP-binding loop)	Y
G251D	COSMIC	1	P-loop (ATP-binding loop)	Y
G251E	COSMIC	1	P-loop (ATP-binding loop)	Y
Q252H	OncoKB & COSMIC	24	P-loop (ATP-binding loop)	Y
Q252E	COSMIC	1	P-loop (ATP-binding loop)	Y
Q252K	COSMIC	1	P-loop (ATP-binding loop)	Y
Q252M	COSMIC	1	P-loop (ATP-binding loop)	Y
Q252R	COSMIC	1	P-loop (ATP-binding loop)	Y
Y253F	OncoKB & COSMIC	16	P-loop (ATP-binding loop)	Y
Y253H	OncoKB & COSMIC	88	P-loop (ATP-binding loop)	Y
E255K	OncoKB & COSMIC	95	P-loop (ATP-binding loop)	Y
E255V	OncoKB & COSMIC	9	P-loop (ATP-binding loop)	Y
V256L	COSMIC	1	β2 sheet in N-lobe near P-loop (ATP-binding loop)	Y
V268A	COSMIC	1	β3 sheet in N-lobe	Y
L273M	COSMIC	4	β3 sheet in N-lobe	Y
E275K	COSMIC	1	loop before the α1/αA catalytic helix	Y
D276G	OncoKB & COSMIC	11	α1/αA-helix	Y
D276A	COSMIC	1	α1/αA-helix	Y
T277A	COSMIC	5	α1/αA-helix	Y
E279K	OncoKB & COSMIC	4	α1/αA-helix	Y
E279Y	COSMIC	1	α1/αA-helix	Y
E281K	OncoKB		α1/αA-helix
E282G	COSMIC	2	α1/αA-helix	Y
E282K	COSMIC	1	α1/αA-helix	Y
V289F	OncoKB & COSMIC	3	α1/αA-helix	Y
V289A	COSMIC	1	α1/αA-helix	Y
E292V	COSMIC	2	α1/αA-helix	Y
L298F	OncoKB		SH3 contact region
V299L	OncoKB & COSMIC	33	SH3 contact region, ATP-binding region	Y
F311L	OncoKB & COSMIC	5	β5 sheet in N-lobe	Y
T315I**	OncoKB & COSMIC	247	ATP binding region	Y
T315N	COSMIC	1	ATP binding region	Y
T315A	COSMIC	3	ATP binding region	Y
F317L	OncoKB & COSMIC	73	ATP binding region	Y
F317C	COSMIC	1	ATP binding region	Y
F317I	COSMIC	1	ATP binding region	Y
F317T	OncoKB		ATP binding region
F317V	COSMIC	1	ATP binding region	Y
Y320C	COSMIC	1	near SH2 -contact	Y
L324Q	COSMIC	1	near SH2 -contact	Y
D325G	COSMIC	1	SH2-contact	Y
R328M	COSMIC	1	SH2-contact	Y
V338F	COSMIC	1	SH2-contact	Y
M343T	COSMIC	1	SH2-contact	Y
M351K	COSMIC	1	SH2-contact	Y
M351T	COSMIC	82	SH2-contact	Y
E352D	COSMIC	1	Adjacent to activation loop	Y
E352G	COSMIC	4	Adjacent to activation loop	Y
Y353H	COSMIC	7	Adjacent to activation loop	Y
E355A	OncoKB & COSMIC	3	Adjacent to activation loop	Y
E355G	OncoKB & COSMIC	31	Adjacent to activation loop	Y
F359C	OncoKB & COSMIC	15	Substrate binding region	Y
F359V	OncoKB & COSMIC	64	Substrate binding region	Y
F359I	COSMIC	10	Substrate binding region	Y
F359A	COSMIC	1	Substrate binding region	Y
L364I	COSMIC	4	loop between α3/αC-helix and β6 sheet in C-lobe	Y
N368S	COSMIC	1	loop between α3/αC-helix and β6 sheet in C-lobe	Y
N374Y	COSMIC	1	loop between β6 and β7 sheets in C-lobe	Y
K378R	COSMIC	1	A-loop	Y
V379I	OncoKB & COSMIC	6	A-Loop	Y
L384M	OncoKB & COSMIC	6	A-Loop	Y
L387M	OncoKB & COSMIC	10	A-Loop	Y
L387F	COSMIC	2	A-Loop	Y
M388L	COSMIC	2	A-Loop	Y
H396P	OncoKB & COSMIC	2	A-Loop	Y
H396R	OncoKB & COSMIC	31	A-Loop	Y
A397P	COSMIC	3	loop between β8 and β9 sheets in C-lobe	Y
G398R	COSMIC	1	loop between β8 and β9 sheets in C-lobe	Y
A399T	COSMIC	2	loop between β8 and β9 sheets in C-lobe	Y
S417Y	COSMIC	4	α5/αE-helix	Y
I418V	COSMIC	2	α5/αE-helix	Y
K419E	COSMIC	1	α5/αE-helix	Y
A433T	COSMIC	2	α5/αE-helix	Y
S438C	COSMIC	2	loop between α5/αE and α6/αF-helices	Y
D444Y	COSMIC	1	α6/αF-helix	Y
E450G	COSMIC	3	α7/αG-helix	Y
E450A	COSMIC	3	α7/αG-helix	Y
E450K	COSMIC	1	α7/αG-helix	Y
E453A	COSMIC	1	α7/αG-helix	Y
E453D	COSMIC	1	α7/αG-helix	Y
E453G	COSMIC	1	α7/αG-helix	Y
E453L	COSMIC	1	α7/αG-helix	Y
E459K	OncoKB & COSMIC	22	loop between α7/αG and α8/αH-helices	Y
E459G	COSMIC	5	loop between α7/αG and α8/αH-helices	Y
E459Q	COSMIC	1	loop between α7/αG and α8/αH-helices	Y
P480L	COSMIC	2	loop between α8/αH and α9/αI-helices	Y
D482V	COSMIC	1	loop between α8/αH and α9/αI-helices	Y
F486S	COSMIC	9	α9/αI helix	Y
E494G	COSMIC	1	α9/αI helix	Y
T495R	COSMIC	1	α9/αI helix	Y

### Sheet: Table S2
Table S2. Imatinib and dasatinib IC50 values as determined by nanoBRET assay.
Mutant	Imatinib IC50 (μM)	Fold resistance relative to wt	Dasatinib IC50 (nM)	Fold resistance relative to wt
ABL1* wt	0.44±0.10	1	4.3	1		*ABL1 was the human full-length construct (UNIPROT identifier: P00519-1, residues 27-1132).
M244V	1	2.24	6.8	1.58
L248V	2.6	5.88	6.3	1.47
L248R	> 10	>20	18	4.19
G250E	7.5	16.89	5.8	1.35
G250R	3.8	8.57	1.7	0.4
G251D	1.5	3.46	1.5	0.35
G251E	0.1	0.26	1.6	0.38
Q252H	1.4	3.21	4	0.93
Q252E	1.2	2.77	3.1	0.72
Q252K	0.3	0.57	5.2	1.2
Q252M	0.2	0.38	3	0.69
Q252R	1.5	3.37	8.2	1.91
Y253F	6.9	15.46	5.2	1.21
Y253H	> 10	>20	6.2	1.44
E255K	> 10	>20	2.1	0.48
E255V	> 10	>20	5.7	1.31
V256L	5	11.22	2	0.47
V268A	4.5	10.08	17	4.02
L273M	0.9	1.95	4.4	1.03
E275K	1.4	3.26	5.2	1.21
D276G	1.2	2.64	4.6	1.07
D276A	1.1	2.47	3.9	0.91
T277A	0.7	1.57	4	0.92
E279Y	0.7	1.65	3.4	0.79
E279K	2.4	5.5	4.5	1.05
E281K	2.6	5.79	6.1	1.42
E282G	3.6	8.04	7.7	1.78
E282K	> 10	>20	14	3.12
V289F	1.4	3.17	4.4	1.03
V289A	1.6	3.69	13	2.96
E292V	0.8	1.88	4	0.93
L298F	0.1	0.13	2.6	0.6
V299L	0.6	1.35	8	1.86
F311L	0.7	1.55	4.1	0.94
T315A	4	9.06	48	11.11
T315I	> 10	>20	> 100	>20
T315N	> 10	>20	> 100	>20
F317L	1.5	3.45	7.3	1.7
F317C	1	2.18	17	4.03
F317I	0.1	0.22	52	12.18
F317T	0.1	0.28	82	19.08
F317V	0.2	0.34	26	6.09
Y320C	0.8	1.81	6.2	1.43
L324Q	3.7	8.42	7.6	1.75
D325G	0.7	1.67	4.7	1.09
R328M	0.9	2.02	6.4	1.48
V338F	0.3	0.63	4.3	1
M343T	0.5	1.07	4.4	1.02
M351K	> 10	>20	2.9	0.68
M351T	2.1	4.68	4.2	0.96
E352D	0.4	0.87	4.5	1.04
E352G	2.6	5.8	9.4	2.18
Y353H	4.1	9.2	13	2.91
E355A	1.1	2.5	4.1	0.96
E355G	1.1	2.4	3.6	0.85
F359C	2.2	4.95	4.9	1.13
F359V	2.5	5.61	6.4	1.49
F359I	2.5	5.66	7.3	1.69
F359A	1.7	3.89	3.3	0.77
L364I	1	2.16	3.8	0.87
N368S	0.4	1	3.7	0.86
N374Y	0.8	1.83	5.6	1.3
K378R	0.2	0.45	5.5	1.27
V379I	1.4	3.12	2.7	0.63
L384M	1.8	4	4.6	1.08
L387M	0.9	2.11	3.8	0.89
L387F	0.9	2.1	6.3	1.47
M388L	1.1	2.54	4.5	1.05
H396P	5	11.27	3.8	0.88
H396R	1.6	3.66	3.3	0.76
A397P	2.2	5.01	3.4	0.8
G398R	1.4	3.22	4	0.94
A399T	0.8	1.85	7.3	1.7
S417Y	2.4	5.41	4.3	0.99
I418V	1.5	3.46	4.7	1.09
K419E	0.8	1.76	11	2.52
A433T	0.6	1.27	5.2	1.2
S438C	0.7	1.66	3.9	0.92
D444Y	0.8	1.73	3.6	0.83
E450G	0.9	2.05	4.4	1.02
E450A	0.8	1.89	3.8	0.89
E450K	1.1	2.54	4.6	1.07
E453G	1	2.17	5.2	1.2
E453L	0.8	1.85	3.7	0.86
E453A	1	2.19	4.3	0.99
E453D	0.9	2.05	3.3	0.76
E459K	1.6	3.52	4.3	1
E459G	0.9	2.09	4.4	1.02
E459Q	0.9	1.92	4.5	1.04
P480L	1	2.29	4.1	0.96
D482V	0.6	1.27	3	0.7
F486S	3.9	8.82	5	1.16
E494G	0.6	1.27	4	0.93
T495R	0.4	0.89	3.6	0.84

### Sheet: Table S3
Table S3. Simulation set up summary.
exp #	PDBID	Chain	apo/holo	sequence	ligand	SAMS strategy	DFG-flip	# frames
1	2HYY	A	holo	WT	imatinib	1	no	501
2	2HYY	A	holo	N368S	imatinib	1	no	501
3	2HYY	A	apo	WT		1	out è in	469
4	2HYY	A	apo	N368S		1	out è in	464
5	2HYY	A	apo	WT		2	out è in	501
6	2HYY	A	apo	N368S		2	out è in	501
7	2GQG	A	holo	WT	dasatinib	1	no	501
8	2GQG	A	holo	N368S	dasatinib	1	no	501
9	2GQG	A	apo	WT		1	no	467
10	2GQG	A	apo	N368S		1	in è out	501
11	2GQG	A	apo	WT		2	no	501
12	2GQG	A	apo	N368S		2	no	415

### Sheet: Table S4
Table S4: Signal windows for tracer probes compounds 1, 2, and 3.
Mutant	Tracer K-4 window*	Compound 2 window	Compound 3 window
M244V	4.2	2.3	1.6		*Window is defined as the raw fold change in the BRET ratio observed at the concentration of tracer compared to the BRET ratio of the background or absence of tracer compound.
L248V	4.1	1.1	1.2
Y253F	4	1.9	1.7
Y253H	4.1	1.6	1.4
E279Y	4	2.3	2.1
E281K	4.1	1.9	1.6
T315A	2.8	2.1	2.1
F317L	3.8	1.3	1.3
M351K	2.8	1.4	1.4
M351T	3.6	1.7	1.6
N368S	3.7	2.8	2.6
N374Y	4.2	1.6	1.5
A399T	3.9	1.6	1.5
S417Y	3.7	1.9	1.6
E453G	3.6	1.6	1.6
E453L	3.9	1.7	1.5
L248R	4.9	1.4	1.4
G250E	4.1	2.1	1.9
E255K	3.9	3	2.4
E255V	3.9	1.7	1.5
E282G	4	1.5	1.4
E282K	4.2	1.5	1.3
F317C	3.7	1.3	1.4
F317I	2.4	1.2	1.3
E352D	4	1.7	1.6
E352G	4	1.5	1.4
K378R	3.6	1.3	1.3
V379I	3.9	2.2	2
I418V	3.9	1.7	1.5
K419E	4	1.5	1.3
E459K	3.8	1.9	1.7
E459G	4	1.9	1.6
G250R	2.2	3	3.1
G251D	4.2	3.6	4.2
V256L	4.3	1.4	1.8
V268A	3.5	1.3	1.3
V289F	4.2	1.9	1.6
V289A	3	1.3	1.3
F317T	2.5	1.2	1.3
F317V	3.3	1.3	1.5
Y353H	4.3	1.5	1.3
E355A	4	1.8	1.5
L384M	4.2	1.8	1.6
L387M	4.1	2	1.7
A433T	4.2	1.9	1.7
S438C	4	2	1.7
E459Q	4	1.8	1.6
P480L	3.8	1.6	1.5
G251E	4.1	2.1	2
Q252H	4.3	1.9	1.7
L273M	4.2	1.7	1.5
E275K	4.1	1.6	1.4
E292V	4.1	1.7	1.5
L298F	4.1	2.3	2
Y320C	3.9	1.8	1.6
L324Q	4.1	1.6	1.5
E355G	3.6	1.5	1.4
F359C	4	1.7	1.5
L387F	4.1	1.7	1.4
M388L	3.9	1.8	1.5
D444Y	3.9	1.5	1.4
E450G	3.9	1.6	1.4
D482V	3.9	1.5	1.4
F486S	3.4	1.4	1.4
Q252E	4.4	1.8	1.5
Q252K	4.4	2.2	1.7
D276G	4.4	1.9	1.5
D276A	4.3	1.7	1.5
V299L	4.5	2.6	1.8
F311L	4.1	1.6	1.5
D325G	4	1.5	1.5
R328M	3.9	1.5	1.4
F359V	4.1	1.6	1.4
F359I	4.2	1.9	1.6
H396P	4.2	1.9	1.7
H396R	4.1	1.7	1.5
E450A	3.8	1.6	1.5
E450K	3.9	1.7	1.5
E494G	3.8	1.6	1.5
T495R	3.9	1.7	1.5
Q252M	4.5	1.9	1.7
Q252R	4.6	2.2	1.8
T277A	4.4	1.9	1.7
E279K	4.4	2	1.6
T315I	1.5	1.9	1.5
T315N	1.4	1.6	1.5
V338F	4.1	1.8	1.5
M343T	3.7	1.5	1.4
F359A	3.8	1.6	1.5
L364I	4.1	1.9	1.7
A397P	4.3	1.8	1.6
G398R	4.1	1.6	1.4
E453A	4.1	1.7	1.5
E453D	3.8	1.5	1.5
ABL1	4.1	1.7	1.6

### Sheet: Table S5
Table S5: Tracer K-4 IC50 values for all Abl mutants.
Mutant	Tracer K-4 IC50 (nM)
M244V	34.3 ± 6.0
L248V	61.2 ± 4.6
Y253F	33.1 ± 5.6
Y253H	49.7 ± 2.4
E279Y	25.7
E281K	85.3
T315A	501.2
F317L	86.9
M351K	29.7 ± 12.1
M351T	50.9
N368S	18.7 ± 14.8
N374Y	110.9
A399T	64.7 ± 6.4
S417Y	43
E453G	78.3 ± 1.2
E453L	53
L248R	196.4
G250E	51.5
E255K	15.7
E255V	69.1
E282G	123.1
E282K	128.3
F317C	137.7
F317I	375.8
E352D	43.4
E352G	123.5
K378R	97.1
V379I	19
I418V	54.4
K419E	145.8
E459K	32.2
E459G	40.8
G250R	0
G251D	7.4
V256L	8.6
V268A	247.4
V289F	34.2
V289A	97.5
F317T	1989
F317V	470.4
Y353H	123
E355A	36.9
L384M	32.1
L387M	22.2
A433T	34.8
S438C	37.5
E459Q	42.3
P480L	84.8
G251E	13.7
Q252H	33.4
L273M	30.6
E275K	51.9
E292V	29.2
L298F	13.1
Y320C	23
L324Q	46.5
E355G	32.2
F359C	27.3
L387F	24.8
M388L	22.5
D444Y	56.4
E450G	36.8
D482V	58.4
F486S	85.2
Q252E	28.7
Q252K	60.5
D276G	25.4
D276A	51.1
V299L	75.9
F311L	34.8
D325G	22.3
R328M	42.6
F359V	22.6
F359I	19.8
H396P	17.9
H396R	25.3
E450A	33
E450K	35.5
E494G	34.1
T495R	24.4
Q252M	23.7
Q252R	138.9
T277A	23.5
E279K	31.6
T315I	335.2
T315N	8860
V338F	23.2
M343T	49.5
F359A	24.4
L364I	21.3
A397P	20.9
G398R	48.1
E453A	37
E453D	47
ABL1	38.6
